# Context dependent activity of p63-bound gene regulatory elements

**DOI:** 10.1101/2024.05.09.593326

**Authors:** Abby A. McCann, Gabriele Baniulyte, Dana L. Woodstock, Morgan A. Sammons

## Abstract

The p53 family of transcription factors regulate numerous organismal processes including the development of skin and limbs, ciliogenesis, and preservation of genetic integrity and tumor suppression. p53 family members control these processes and gene expression networks through engagement with DNA sequences within gene regulatory elements. Whereas p53 binding to its cognate recognition sequence is strongly associated with transcriptional activation, p63 can mediate both activation and repression. How the DNA sequence of p63-bound gene regulatory elements is linked to these varied activities is not yet understood. Here, we use massively parallel reporter assays (MPRA) in a range of cellular and genetic contexts to investigate the influence of DNA sequence on p63-mediated transcription. Most regulatory elements with a p63 response element motif (p63RE) activate transcription, with those sites bound by p63 more frequently or adhering closer to canonical p53 family response element sequences driving higher transcriptional output. The most active regulatory elements are those also capable of binding p53. Elements uniquely bound by p63 have varied activity, with p63RE-mediated repression associated with lower overall GC content in flanking sequences. Comparison of activity across cell lines suggests differential activity of elements may be regulated by a combination of p63 abundance or context-specific cofactors. Finally, changes in p63 isoform expression dramatically alters regulatory element activity, primarily shifting inactive elements towards a strong p63-dependent activity. Our analysis of p63-bound gene regulatory elements provides new insight into how sequence, cellular context, and other transcription factors influence p63-dependent transcription. These studies provide a framework for understanding how p63 genomic binding locally regulates transcription. Additionally, these results can be extended to investigate the influence of sequence content, genomic context, chromatin structure on the interplay between p63 isoforms and p53 family paralogs.
