## Supplementary material for "Context dependent activity of p63-bound gene regulatory elements": Table S4

### Sheet: 1C_ref_transcriptome
Data	Date_Accessed	File download URL
hg38.refGene.gtf.gz	2024-05-02	https://hgdownload.cse.ucsc.edu/goldenpath/hg38/bigZips/genes/hg38.refGene.gtf.gz

### Sheet: 1E_cCRE
Data	Date_Accessed	File download URL
encodeCcreCombined.bb	2023-09-07	https://hgdownload.soe.ucsc.edu/gbdb/hg38/encode3/ccre/encodeCcreCombined.bb

### Sheet: 1F_DHS
File_name	Data Accessed	Data Type	File Download URL
wgEncodeRegDnaseClustered.txt.gz	2024-03-29	DHS cluster data with cell id	wget https://hgdownload.soe.ucsc.edu/goldenPath/hg38/database/wgEncodeRegDnaseClustered.txt.gz
wgEncodeRegDnaseClusteredInputs.txt	2024-03-29	Encode_DHS to cell line	wget https://hgdownload.soe.ucsc.edu/goldenPath/hg38/database/wgEncodeRegDnaseClusteredInputs.txt.gz
wgEncodeRegDnaseClusteredSources.txt	2024-03-29	cell id number to cell line key	wget https://hgdownload.soe.ucsc.edu/goldenPath/hg38/database/wgEncodeRegDnaseClusteredSources.txt.gz

### Sheet: 1GH_chromHMM
File accession	Dataset accession	Biosample term name	md5sum	File download URL
ENCFF002PCR	ENCSR071KYZ	RWPE2	e8923a2274bc57e7f0341a47470d9637	https://www.encodeproject.org/files/ENCFF002PCR/@@download/ENCFF002PCR.bed.gz
ENCFF208JEB	ENCSR483PBG	MCF-7	e4f308d12c14ec42b5d13f0465fe6c50	https://www.encodeproject.org/files/ENCFF208JEB/@@download/ENCFF208JEB.bed.gz
ENCFF567BJQ	ENCSR089QIL	Panc1	019e949d5b0d340442fa4e4733942a5b	https://www.encodeproject.org/files/ENCFF567BJQ/@@download/ENCFF567BJQ.bed.gz
ENCFF679VFZ	ENCSR943BLL	KOPT-K1	f710372946c14985da02cfc9a0a8f087	https://www.encodeproject.org/files/ENCFF679VFZ/@@download/ENCFF679VFZ.bed.gz
ENCFF864YBA	ENCSR021RXM	L1-S8	6a1d2ffc64fcee1fadf1d84b2cabeede	https://www.encodeproject.org/files/ENCFF864YBA/@@download/ENCFF864YBA.bed.gz
ENCFF747QFJ	ENCSR332XCW	UCSF-4	1baa57674fc497fa233eeeaa8cc5b3a6	https://www.encodeproject.org/files/ENCFF747QFJ/@@download/ENCFF747QFJ.bed.gz
ENCFF725AWC	ENCSR103ZFL	PC-3	ca0e49331ee8a1f472c6486b667a7e1b	https://www.encodeproject.org/files/ENCFF725AWC/@@download/ENCFF725AWC.bed.gz
ENCFF829YSY	ENCSR449UJX	LNCaP clone FGC	5b4e716eca4cfe308189ed6b73353b00	https://www.encodeproject.org/files/ENCFF829YSY/@@download/ENCFF829YSY.bed.gz
ENCFF540SXR	ENCSR142KKG	SK-N-DZ	a111a7a576d74142f0fc81eee83350b7	https://www.encodeproject.org/files/ENCFF540SXR/@@download/ENCFF540SXR.bed.gz
ENCFF823PRO	ENCSR681DMH	SK-N-SH	8d4d76b53599f39011a56cc95b7d9e16	https://www.encodeproject.org/files/ENCFF823PRO/@@download/ENCFF823PRO.bed.gz
ENCFF246IPY	ENCSR645CBB	A549	d396e14871a6d6baef5a10ac1a62fc94	https://www.encodeproject.org/files/ENCFF246IPY/@@download/ENCFF246IPY.bed.gz
ENCFF662GGJ	ENCSR883QTH	A549	6e4ff353bae3dd94725722b109218bd1	https://www.encodeproject.org/files/ENCFF662GGJ/@@download/ENCFF662GGJ.bed.gz
ENCFF302FYB	ENCSR887HBK	HUES48	d73cb032a01d8e01f255b63c5e795860	https://www.encodeproject.org/files/ENCFF302FYB/@@download/ENCFF302FYB.bed.gz
ENCFF806ZFU	ENCSR778LUJ	NCI-H929	240c91a9e200caf4243a9bc5fce346fc	https://www.encodeproject.org/files/ENCFF806ZFU/@@download/ENCFF806ZFU.bed.gz
ENCFF347UCY	ENCSR221JJE	LHCN-M2	2648c6ed0bd47df0fd881ea0be4c1143	https://www.encodeproject.org/files/ENCFF347UCY/@@download/ENCFF347UCY.bed.gz
ENCFF940PGO	ENCSR713JZC	GM03348	d6d0af2875a949ac5d9889d469650f0b	https://www.encodeproject.org/files/ENCFF940PGO/@@download/ENCFF940PGO.bed.gz
ENCFF301SLB	ENCSR801TSB	C4-2B	35bdc0fd881f26921b6dba255f0068f9	https://www.encodeproject.org/files/ENCFF301SLB/@@download/ENCFF301SLB.bed.gz
ENCFF353PHF	ENCSR508VPX	HS-27A	982b21d6e062693561257b5020e29828	https://www.encodeproject.org/files/ENCFF353PHF/@@download/ENCFF353PHF.bed.gz
ENCFF496AHS	ENCSR910UDS	HCEC 1CT	dd3496c624645f203b639fe07960ba83	https://www.encodeproject.org/files/ENCFF496AHS/@@download/ENCFF496AHS.bed.gz
ENCFF248MVS	ENCSR314QSO	RCC	e2dffee1de124fe87a196870b1725aa3	https://www.encodeproject.org/files/ENCFF248MVS/@@download/ENCFF248MVS.bed.gz
ENCFF845TIM	ENCSR429ZJN	A549	f0b9051353012abe662ff586a589de15	https://www.encodeproject.org/files/ENCFF845TIM/@@download/ENCFF845TIM.bed.gz
ENCFF867CCC	ENCSR730TCU	GM12865	f6ed0ae69516ebeb236514bf368ba9a1	https://www.encodeproject.org/files/ENCFF867CCC/@@download/ENCFF867CCC.bed.gz
ENCFF906JZL	ENCSR914QAE	Ishikawa	dd48c4b0e85660071269e87de32ac726	https://www.encodeproject.org/files/ENCFF906JZL/@@download/ENCFF906JZL.bed.gz
ENCFF521FVN	ENCSR771RTT	ES-I3	bb965de8c3b9ccf4460ae2cd05b940ef	https://www.encodeproject.org/files/ENCFF521FVN/@@download/ENCFF521FVN.bed.gz
ENCFF084MWA	ENCSR005SMR	iPS-NIHi7	8f23bbeeeb3eeb809d63e1597a0eb6ad	https://www.encodeproject.org/files/ENCFF084MWA/@@download/ENCFF084MWA.bed.gz
ENCFF344ADB	ENCSR577XUT	GM08714	e401177e76cd7c8d23375d62433ea91c	https://www.encodeproject.org/files/ENCFF344ADB/@@download/ENCFF344ADB.bed.gz
ENCFF071AXS	ENCSR770TKR	HEK293T	5468f6652c2f664912445e8c4d14cfae	https://www.encodeproject.org/files/ENCFF071AXS/@@download/ENCFF071AXS.bed.gz
ENCFF184WVN	ENCSR398FHQ	iPS-15b	85091d828899ab8aad35448748f982d5	https://www.encodeproject.org/files/ENCFF184WVN/@@download/ENCFF184WVN.bed.gz
ENCFF030CFP	ENCSR862YNE	H7	bd91c485252380756db97090b0516170	https://www.encodeproject.org/files/ENCFF030CFP/@@download/ENCFF030CFP.bed.gz
ENCFF822AIR	ENCSR242GFU	GM23248	5402b2e63fcb78fa03dce806fcb247a7	https://www.encodeproject.org/files/ENCFF822AIR/@@download/ENCFF822AIR.bed.gz
ENCFF362BAP	ENCSR584JLI	MG63	06b6514a482f518d7e95787ac8868cb5	https://www.encodeproject.org/files/ENCFF362BAP/@@download/ENCFF362BAP.bed.gz
ENCFF371PVP	ENCSR444ELD	HS-5	eefb351243c7d42d29b48fe414e540f4	https://www.encodeproject.org/files/ENCFF371PVP/@@download/ENCFF371PVP.bed.gz
ENCFF476TTU	ENCSR698FGC	HEK293	ff782158bf044139ce1db3ffb9da6e7e	https://www.encodeproject.org/files/ENCFF476TTU/@@download/ENCFF476TTU.bed.gz
ENCFF572POY	ENCSR679YUQ	ELR	f16e43f221ea20d1819a31042f0af538	https://www.encodeproject.org/files/ENCFF572POY/@@download/ENCFF572POY.bed.gz
ENCFF721LJP	ENCSR089RIS	iPS DF 19.11	04ffbada721d645707113673175040ed	https://www.encodeproject.org/files/ENCFF721LJP/@@download/ENCFF721LJP.bed.gz
ENCFF733JNJ	ENCSR244QDA	SK-N-SH	4d78b3999dbc5178a2e46e9a90d9679c	https://www.encodeproject.org/files/ENCFF733JNJ/@@download/ENCFF733JNJ.bed.gz
ENCFF609UHF	ENCSR163ALR	AG20443	11b42ec460b2716b40868bab2ca972e4	https://www.encodeproject.org/files/ENCFF609UHF/@@download/ENCFF609UHF.bed.gz
ENCFF910RII	ENCSR132KAY	A549	8321233466e4bef201389dca15dc35ed	https://www.encodeproject.org/files/ENCFF910RII/@@download/ENCFF910RII.bed.gz
ENCFF934DTM	ENCSR900FQY	urothelium cell line	93221451f317a4122d34f652f8e72a17	https://www.encodeproject.org/files/ENCFF934DTM/@@download/ENCFF934DTM.bed.gz
ENCFF747OPJ	ENCSR376JMG	GM19238	49eb075a05294b869352329f002716ae	https://www.encodeproject.org/files/ENCFF747OPJ/@@download/ENCFF747OPJ.bed.gz
ENCFF513UFQ	ENCSR114WBK	A549	7bca412f323b81a545d2572e29431629	https://www.encodeproject.org/files/ENCFF513UFQ/@@download/ENCFF513UFQ.bed.gz
ENCFF424PMC	ENCSR275UZU	K562	4927688582d0133e9801cb42fb874bf8	https://www.encodeproject.org/files/ENCFF424PMC/@@download/ENCFF424PMC.bed.gz
ENCFF274ECD	ENCSR176BCW	Jurkat, Clone E6-1	34dd8a059a5f59a6e82fd063728cb0ce	https://www.encodeproject.org/files/ENCFF274ECD/@@download/ENCFF274ECD.bed.gz
ENCFF649FCE	ENCSR726YCA	K562	31744844dbd727507d8a08f8e7e5cf37	https://www.encodeproject.org/files/ENCFF649FCE/@@download/ENCFF649FCE.bed.gz
ENCFF120FOZ	ENCSR201ULK	AG09319	cf494a86d9d7a088b08285897abc138d	https://www.encodeproject.org/files/ENCFF120FOZ/@@download/ENCFF120FOZ.bed.gz
ENCFF275TAK	ENCSR637RNW	CWRU1	87fb26556fa2f06e2a9f55b76f066859	https://www.encodeproject.org/files/ENCFF275TAK/@@download/ENCFF275TAK.bed.gz
ENCFF347WCX	ENCSR305LNY	COLO829	fb65f22eadf273abc75aa4d13398b4f4	https://www.encodeproject.org/files/ENCFF347WCX/@@download/ENCFF347WCX.bed.gz
ENCFF560CLF	ENCSR206AGJ	Daoy	4af1261ef82660c7fb85ab038a1bdb20	https://www.encodeproject.org/files/ENCFF560CLF/@@download/ENCFF560CLF.bed.gz
ENCFF604WNL	ENCSR181BYR	GM12875	0c5c08f307d25ef4ba4ebde46c06b77f	https://www.encodeproject.org/files/ENCFF604WNL/@@download/ENCFF604WNL.bed.gz
ENCFF975ACQ	ENCSR730RRT	HFF-Myc	00960504cb0c1d7610b9c58de31f4bd2	https://www.encodeproject.org/files/ENCFF975ACQ/@@download/ENCFF975ACQ.bed.gz
ENCFF277HSY	ENCSR115QXO	OCI-LY1	b7cf6cae4de9b506cad5614a3f542e42	https://www.encodeproject.org/files/ENCFF277HSY/@@download/ENCFF277HSY.bed.gz
ENCFF191CAD	ENCSR879IRN	OCI-LY7	429dee1c885505a3cad218136e679381	https://www.encodeproject.org/files/ENCFF191CAD/@@download/ENCFF191CAD.bed.gz
ENCFF026ZCC	ENCSR273MQX	K562	952a09567a4677a3c52a1b4f28877e22	https://www.encodeproject.org/files/ENCFF026ZCC/@@download/ENCFF026ZCC.bed.gz
ENCFF263XHH	ENCSR733ZSP	RWPE1	395e9af8d1a030cb225b4b42b228576b	https://www.encodeproject.org/files/ENCFF263XHH/@@download/ENCFF263XHH.bed.gz
ENCFF408UBO	ENCSR151CZJ	MCF-7	129d01bff95ae290ca4156fc2d599125	https://www.encodeproject.org/files/ENCFF408UBO/@@download/ENCFF408UBO.bed.gz
ENCFF957QDB	ENCSR976VOI	SK-N-DZ	b9d392ab6d137abadcdf4ec2f68de66c	https://www.encodeproject.org/files/ENCFF957QDB/@@download/ENCFF957QDB.bed.gz
ENCFF131PNY	ENCSR489CFN	HUES6	7251558f04c0e2318643570021680266	https://www.encodeproject.org/files/ENCFF131PNY/@@download/ENCFF131PNY.bed.gz
ENCFF062KZU	ENCSR884UXZ	C803	2e34aa5d0165e511501c02f4e3277e60	https://www.encodeproject.org/files/ENCFF062KZU/@@download/ENCFF062KZU.bed.gz
ENCFF568PTJ	ENCSR954ALJ	MCF 10A	d95f204520f3d5491a8a3d2e338fd098	https://www.encodeproject.org/files/ENCFF568PTJ/@@download/ENCFF568PTJ.bed.gz
ENCFF053JYL	ENCSR040VIQ	SW480	a3caa39d5039a542a8cc42d77c3f4857	https://www.encodeproject.org/files/ENCFF053JYL/@@download/ENCFF053JYL.bed.gz
ENCFF340MJJ	ENCSR276NAH	CMK	b8803e0aeaf61ee70da8a0875a4515f2	https://www.encodeproject.org/files/ENCFF340MJJ/@@download/ENCFF340MJJ.bed.gz
ENCFF640ADF	ENCSR792AVB	SU-DHL-6	2172a44e0f913a053c8839a4650c5387	https://www.encodeproject.org/files/ENCFF640ADF/@@download/ENCFF640ADF.bed.gz
ENCFF588ARG	ENCSR434CVW	SJCRH30	c15ca31a7c1c4f2f691dfa780c1b576f	https://www.encodeproject.org/files/ENCFF588ARG/@@download/ENCFF588ARG.bed.gz
ENCFF276BBA	ENCSR093EWF	Loucy	37c85bbd4a06b57d3e55841475d1952f	https://www.encodeproject.org/files/ENCFF276BBA/@@download/ENCFF276BBA.bed.gz
ENCFF108TED	ENCSR128PZN	A549	678f3ee5cf7e835db1ececb7ef0c303b	https://www.encodeproject.org/files/ENCFF108TED/@@download/ENCFF108TED.bed.gz
ENCFF344CFZ	ENCSR915DID	HL-60	9f182f2c8632bcf8ad7f0d1803f64c5a	https://www.encodeproject.org/files/ENCFF344CFZ/@@download/ENCFF344CFZ.bed.gz
ENCFF944ATA	ENCSR854QJQ	NAMALWA	06411c292d1940f1fc25111ea15a69c8	https://www.encodeproject.org/files/ENCFF944ATA/@@download/ENCFF944ATA.bed.gz
ENCFF851KZD	ENCSR072ZGM	LNCaP clone FGC	c5487412497e78dd38a91fb478953c71	https://www.encodeproject.org/files/ENCFF851KZD/@@download/ENCFF851KZD.bed.gz
ENCFF035DSI	ENCSR208SFF	NB4	4ea78e10981da95739dded6c0e332aca	https://www.encodeproject.org/files/ENCFF035DSI/@@download/ENCFF035DSI.bed.gz
ENCFF941SVR	ENCSR904LJX	AG09309	fcff3d48241c4514ac01e89647025723	https://www.encodeproject.org/files/ENCFF941SVR/@@download/ENCFF941SVR.bed.gz
ENCFF343YVN	ENCSR965RLX	A549	4cf86cc686e3f5dfe7fb9453ceb42e40	https://www.encodeproject.org/files/ENCFF343YVN/@@download/ENCFF343YVN.bed.gz
ENCFF577JSQ	ENCSR597CEI	ACC112	9537877d796ab67dbe4cdc3c53224122	https://www.encodeproject.org/files/ENCFF577JSQ/@@download/ENCFF577JSQ.bed.gz
ENCFF300WNA	ENCSR454NWA	HAP-1	6b7a748c36e3b0d424e737da47f2bfa8	https://www.encodeproject.org/files/ENCFF300WNA/@@download/ENCFF300WNA.bed.gz
ENCFF879HKC	ENCSR869HDK	8988T	f5c368116aabdbfa347776ac84f4e08b	https://www.encodeproject.org/files/ENCFF879HKC/@@download/ENCFF879HKC.bed.gz
ENCFF090NJW	ENCSR848EEB	HeLa-S3	73b66b91fbad5d831bec214198065108	https://www.encodeproject.org/files/ENCFF090NJW/@@download/ENCFF090NJW.bed.gz
ENCFF044IYX	ENCSR594DAH	EL	546a22018c9610d30bdfaa14bb3ace55	https://www.encodeproject.org/files/ENCFF044IYX/@@download/ENCFF044IYX.bed.gz
ENCFF410BUD	ENCSR161ROM	22Rv1	a8fd903bff3adb150798fd46d89e9763	https://www.encodeproject.org/files/ENCFF410BUD/@@download/ENCFF410BUD.bed.gz
ENCFF676VUR	ENCSR375VXA	iPS-11a	c55c4d68dd35c9eba2574c9d9e4c2cee	https://www.encodeproject.org/files/ENCFF676VUR/@@download/ENCFF676VUR.bed.gz
ENCFF075RGC	ENCSR222DEQ	HeLa-S3	676949bc9b97df5b3455a805fc1dc07a	https://www.encodeproject.org/files/ENCFF075RGC/@@download/ENCFF075RGC.bed.gz
ENCFF619WHJ	ENCSR502MNA	MM.1S	69b1b95f49302e9d5646c2b45772f3b8	https://www.encodeproject.org/files/ENCFF619WHJ/@@download/ENCFF619WHJ.bed.gz
ENCFF696WIJ	ENCSR105FLZ	K562	780c35daee81ab142c3f5d6abc9190fc	https://www.encodeproject.org/files/ENCFF696WIJ/@@download/ENCFF696WIJ.bed.gz
ENCFF176SDO	ENCSR379WWC	iPS-20b	e5357538cbcb21945cb06ba0a1483db8	https://www.encodeproject.org/files/ENCFF176SDO/@@download/ENCFF176SDO.bed.gz
ENCFF261PTV	ENCSR286TDA	WERI-Rb-1	cab6b972c3dbe78de46427239ae48710	https://www.encodeproject.org/files/ENCFF261PTV/@@download/ENCFF261PTV.bed.gz
ENCFF019KCB	ENCSR494FNM	KBM-7	262ac0dc5172aa83de9e1714da2ab74d	https://www.encodeproject.org/files/ENCFF019KCB/@@download/ENCFF019KCB.bed.gz
ENCFF743ZLZ	ENCSR502DNX	GM18507	fe561191ba5b3e74ce688016c9da7d6a	https://www.encodeproject.org/files/ENCFF743ZLZ/@@download/ENCFF743ZLZ.bed.gz
ENCFF704IDU	ENCSR514YLG	IMR-90	d71d9688f005846a2b5c0ff60066be2b	https://www.encodeproject.org/files/ENCFF704IDU/@@download/ENCFF704IDU.bed.gz
ENCFF690JCO	ENCSR609CIC	H9	ac391568b8bf1dc59e2b5a4674814812	https://www.encodeproject.org/files/ENCFF690JCO/@@download/ENCFF690JCO.bed.gz
ENCFF901QLZ	ENCSR230XEG	iPS DF 6.9	0232a11498cb769ad74bff914fa9cb61	https://www.encodeproject.org/files/ENCFF901QLZ/@@download/ENCFF901QLZ.bed.gz
ENCFF195CCG	ENCSR304QML	BJ	dd780a92435425464818ed2ed4281aaa	https://www.encodeproject.org/files/ENCFF195CCG/@@download/ENCFF195CCG.bed.gz
ENCFF757XQA	ENCSR718AHO	A172	60c87c773f5c9688185030e32c87a080	https://www.encodeproject.org/files/ENCFF757XQA/@@download/ENCFF757XQA.bed.gz
ENCFF107YWL	ENCSR371LDD	A549	efb8791afc4c0c546f0c30510d947bc3	https://www.encodeproject.org/files/ENCFF107YWL/@@download/ENCFF107YWL.bed.gz
ENCFF995GXF	ENCSR985HDG	GM12891	03a41a261891612fdc5183c0dd0d71cd	https://www.encodeproject.org/files/ENCFF995GXF/@@download/ENCFF995GXF.bed.gz
ENCFF963KIA	ENCSR961HFL	K562	6e45f59ce52482f6457a5d02ee1b0c74	https://www.encodeproject.org/files/ENCFF963KIA/@@download/ENCFF963KIA.bed.gz
ENCFF643TWX	ENCSR838QSV	H54	8433f316d3001299447ba5729f42f51c	https://www.encodeproject.org/files/ENCFF643TWX/@@download/ENCFF643TWX.bed.gz
ENCFF073MLX	ENCSR461HIC	HPDE6-E6E7	2125a5dd77289b32d54a65128116525b	https://www.encodeproject.org/files/ENCFF073MLX/@@download/ENCFF073MLX.bed.gz
ENCFF347PHK	ENCSR927XLZ	iPS DF 4.7	add02c9f6727f4bb137f6a930d598859	https://www.encodeproject.org/files/ENCFF347PHK/@@download/ENCFF347PHK.bed.gz
ENCFF503FEW	ENCSR525GUJ	GM10266	3122939c57014a858ddc78754687b1f5	https://www.encodeproject.org/files/ENCFF503FEW/@@download/ENCFF503FEW.bed.gz
ENCFF727RXD	ENCSR866QMP	GM10248	7542a44f037b079d50a5fe3114af1c49	https://www.encodeproject.org/files/ENCFF727RXD/@@download/ENCFF727RXD.bed.gz
ENCFF369QFH	ENCSR125JAQ	22Rv1	6181a7fda573944031923dd6729aaef1	https://www.encodeproject.org/files/ENCFF369QFH/@@download/ENCFF369QFH.bed.gz
ENCFF159ONQ	ENCSR172JQO	Karpas-422	e4c2da95a443cb8ad2ad066a18a47885	https://www.encodeproject.org/files/ENCFF159ONQ/@@download/ENCFF159ONQ.bed.gz
ENCFF147BWF	ENCSR193AEP	RCC 7860	5a82ef7da78b178cd1ea06fb2cce9c84	https://www.encodeproject.org/files/ENCFF147BWF/@@download/ENCFF147BWF.bed.gz
ENCFF352WWM	ENCSR995KGR	T47D	c7d9d39424761cfe39dbd59a0fe3287a	https://www.encodeproject.org/files/ENCFF352WWM/@@download/ENCFF352WWM.bed.gz
ENCFF503DHK	ENCSR770HCE	MCF-7	7aace704f1ceeb5f275c2ca334e3269f	https://www.encodeproject.org/files/ENCFF503DHK/@@download/ENCFF503DHK.bed.gz
ENCFF551VJT	ENCSR920ABW	RPMI8226	0c7e87909a5cb2c877aa1e65d34f09ca	https://www.encodeproject.org/files/ENCFF551VJT/@@download/ENCFF551VJT.bed.gz
ENCFF253HUW	ENCSR845ABM	SK-MEL-5	adb3f8e1c2d7324528a3bcd4a5f30ed7	https://www.encodeproject.org/files/ENCFF253HUW/@@download/ENCFF253HUW.bed.gz
ENCFF427NFM	ENCSR092EPX	KMS-11	7781abf718b520d110c3dfb3d627e259	https://www.encodeproject.org/files/ENCFF427NFM/@@download/ENCFF427NFM.bed.gz
ENCFF527DUI	ENCSR032VGR	LoVo	4f06fed2ba7b3b183e29f8c5a436e39c	https://www.encodeproject.org/files/ENCFF527DUI/@@download/ENCFF527DUI.bed.gz
ENCFF856TPB	ENCSR903MSV	T47D	676c4c801557948fdc9ce626f8ef6802	https://www.encodeproject.org/files/ENCFF856TPB/@@download/ENCFF856TPB.bed.gz
ENCFF546JGU	ENCSR669MCE	GM12892	39c6572827e93f9e199fc6fc566fb54e	https://www.encodeproject.org/files/ENCFF546JGU/@@download/ENCFF546JGU.bed.gz
ENCFF840NJK	ENCSR254BRB	GM06990	16b313a1307f9a037b175135bfd9bcd9	https://www.encodeproject.org/files/ENCFF840NJK/@@download/ENCFF840NJK.bed.gz
ENCFF825AEP	ENCSR685UXI	HK-2	9106fba86886de91dfaf920352d0cec8	https://www.encodeproject.org/files/ENCFF825AEP/@@download/ENCFF825AEP.bed.gz
ENCFF949DFV	ENCSR957XDK	OCI-LY3	44a0939845a7aede59fa24fb24065996	https://www.encodeproject.org/files/ENCFF949DFV/@@download/ENCFF949DFV.bed.gz
ENCFF684YRY	ENCSR229FQK	DND-41	bde0cf508634b41601d38d95fd789865	https://www.encodeproject.org/files/ENCFF684YRY/@@download/ENCFF684YRY.bed.gz
ENCFF115RIR	ENCSR976ZHN	iPS-NIHi11	d54b2dad120c50c81096e19b2eac9b6a	https://www.encodeproject.org/files/ENCFF115RIR/@@download/ENCFF115RIR.bed.gz
ENCFF582IND	ENCSR913HQI	HTR-8/SVneo	6c853377abd90cd5b9e73b40669a9c31	https://www.encodeproject.org/files/ENCFF582IND/@@download/ENCFF582IND.bed.gz
ENCFF324PWA	ENCSR712HIK	A549	2aff626646fe3cf3a6fd199554df58dc	https://www.encodeproject.org/files/ENCFF324PWA/@@download/ENCFF324PWA.bed.gz
ENCFF496XQN	ENCSR552WDW	Caco-2	9f99ba575174774c6bafa5257e720212	https://www.encodeproject.org/files/ENCFF496XQN/@@download/ENCFF496XQN.bed.gz
ENCFF418WHV	ENCSR283FYU	A549	fe4e6d9591662cccfe0e8d2e181553d0	https://www.encodeproject.org/files/ENCFF418WHV/@@download/ENCFF418WHV.bed.gz
ENCFF102FQO	ENCSR229DKI	L1-S8R	659aa905fec7e3fc80d99371279a9a8d	https://www.encodeproject.org/files/ENCFF102FQO/@@download/ENCFF102FQO.bed.gz
ENCFF190PJF	ENCSR937YLM	Ishikawa	46c10e48b6261b9dc28e09d577d0a705	https://www.encodeproject.org/files/ENCFF190PJF/@@download/ENCFF190PJF.bed.gz
ENCFF070KWN	ENCSR663ECI	GM12864	c20da0a8089e8be1cf3fa1b91f6d58e5	https://www.encodeproject.org/files/ENCFF070KWN/@@download/ENCFF070KWN.bed.gz
ENCFF408SCJ	ENCSR198TKH	G401	7cc648d6cd1eccfb45f49ab136e3433a	https://www.encodeproject.org/files/ENCFF408SCJ/@@download/ENCFF408SCJ.bed.gz
ENCFF745HLP	ENCSR436HTD	HuH-7.5	9793e16764c38035e727b332a1162bde	https://www.encodeproject.org/files/ENCFF745HLP/@@download/ENCFF745HLP.bed.gz
ENCFF519CTX	ENCSR262JQW	iPS-18a	7e59a39fcd547a0546daa8c04fb184c5	https://www.encodeproject.org/files/ENCFF519CTX/@@download/ENCFF519CTX.bed.gz
ENCFF697GAX	ENCSR046BLY	VCaP	1d2b3db1ede82c36ce8088c521303e9f	https://www.encodeproject.org/files/ENCFF697GAX/@@download/ENCFF697GAX.bed.gz
ENCFF255QUQ	ENCSR067UTY	A549	4f73c8a6faded4b63b10a21036e9ab80	https://www.encodeproject.org/files/ENCFF255QUQ/@@download/ENCFF255QUQ.bed.gz
ENCFF513PJK	ENCSR586CXT	HCT116	0965be78723ddf6a1f128a8d19fd774a	https://www.encodeproject.org/files/ENCFF513PJK/@@download/ENCFF513PJK.bed.gz
ENCFF924OMQ	ENCSR478WLC	AG08395	acec9ad665247071a7a374ce5e66ef34	https://www.encodeproject.org/files/ENCFF924OMQ/@@download/ENCFF924OMQ.bed.gz
ENCFF646AJN	ENCSR640YWB	A549	57a0f4e07656f5b1e1b6c4974795877e	https://www.encodeproject.org/files/ENCFF646AJN/@@download/ENCFF646AJN.bed.gz
ENCFF077SIS	ENCSR017ZTT	A673	1c314cc29ec299a19c0eedb515f5a20e	https://www.encodeproject.org/files/ENCFF077SIS/@@download/ENCFF077SIS.bed.gz
ENCFF401QSM	ENCSR294VCI	GM19240	1f86b1fa01108a373b6fac7a30adac7a	https://www.encodeproject.org/files/ENCFF401QSM/@@download/ENCFF401QSM.bed.gz
ENCFF161LGJ	ENCSR766YYG	A549	9244ee840e7b574ea72e9cca9c2cee77	https://www.encodeproject.org/files/ENCFF161LGJ/@@download/ENCFF161LGJ.bed.gz
ENCFF120FJC	ENCSR521EOD	AG08396	aa1872f53ccd12a534c9f2cb8518128a	https://www.encodeproject.org/files/ENCFF120FJC/@@download/ENCFF120FJC.bed.gz
ENCFF592JVZ	ENCSR476OML	AG04450	6381d8fb5bb35e1c3a256f596a947570	https://www.encodeproject.org/files/ENCFF592JVZ/@@download/ENCFF592JVZ.bed.gz
ENCFF503ZUS	ENCSR901BPW	AG04449	48ca6104468247cbe26a820cda9a6ba1	https://www.encodeproject.org/files/ENCFF503ZUS/@@download/ENCFF503ZUS.bed.gz
ENCFF024BCP	ENCSR889NWW	AG10803	de7131702dd12daa3ef55ec5eae2d717	https://www.encodeproject.org/files/ENCFF024BCP/@@download/ENCFF024BCP.bed.gz
ENCFF644DNL	ENCSR298NXY	H4	76d5f4a4f5031f790edfa9e864baa7ea	https://www.encodeproject.org/files/ENCFF644DNL/@@download/ENCFF644DNL.bed.gz
ENCFF863UQD	ENCSR098REA	HeLa-S3	953648c502bd84c964c3f767827f13f3	https://www.encodeproject.org/files/ENCFF863UQD/@@download/ENCFF863UQD.bed.gz
ENCFF877NZN	ENCSR345SFG	A549	d6bba4c79c4d1fcff75beaf55a4546a7	https://www.encodeproject.org/files/ENCFF877NZN/@@download/ENCFF877NZN.bed.gz
ENCFF524GBP	ENCSR320GYG	A549	6edb4d35de36acbedd8d06ff39ee7329	https://www.encodeproject.org/files/ENCFF524GBP/@@download/ENCFF524GBP.bed.gz
ENCFF025GXH	ENCSR012GDL	GM04503	fecf241510c1d5b5b007e52a8686b182	https://www.encodeproject.org/files/ENCFF025GXH/@@download/ENCFF025GXH.bed.gz
ENCFF599QXW	ENCSR227PJB	NCI-H460	48bce44afd0a054c061b98f6d7b2698a	https://www.encodeproject.org/files/ENCFF599QXW/@@download/ENCFF599QXW.bed.gz
ENCFF336XIF	ENCSR734NIT	SJSA1	089f64945d224e756bb9ed07d5e6152b	https://www.encodeproject.org/files/ENCFF336XIF/@@download/ENCFF336XIF.bed.gz
ENCFF525ZPL	ENCSR489YUO	D721Med	ae99f4abf80736c7a2f938c71afb6617	https://www.encodeproject.org/files/ENCFF525ZPL/@@download/ENCFF525ZPL.bed.gz
ENCFF690COR	ENCSR253COR	MCF 10A	acc0acf4d42aecef70de727a1349862c	https://www.encodeproject.org/files/ENCFF690COR/@@download/ENCFF690COR.bed.gz
ENCFF808LFK	ENCSR319ZKF	MCF 10A	b9b772213f582556479318bac2fcfd01	https://www.encodeproject.org/files/ENCFF808LFK/@@download/ENCFF808LFK.bed.gz
ENCFF465MOS	ENCSR971HXV	Caki2	e4410055d92a736b2bdb9f2fce1ce56a	https://www.encodeproject.org/files/ENCFF465MOS/@@download/ENCFF465MOS.bed.gz
ENCFF268KSJ	ENCSR412GEP	BE2C	23ee328a0693f2e8a58b5fbafe28299d	https://www.encodeproject.org/files/ENCFF268KSJ/@@download/ENCFF268KSJ.bed.gz
ENCFF029SIE	ENCSR334XAC	EH	091bf032bb807cedbfbe82daf58d75b9	https://www.encodeproject.org/files/ENCFF029SIE/@@download/ENCFF029SIE.bed.gz
ENCFF354MMQ	ENCSR445HQZ	ACHN	58642eaf73f178d4d282579fa9d019f3	https://www.encodeproject.org/files/ENCFF354MMQ/@@download/ENCFF354MMQ.bed.gz
ENCFF727HTJ	ENCSR103HME	ELF-1	466fbe519ba5c0f7373d1b0807bcdf55	https://www.encodeproject.org/files/ENCFF727HTJ/@@download/ENCFF727HTJ.bed.gz
ENCFF757SBE	ENCSR752KIZ	GM19239	9416fa9fd01f868b7471d3247ea4e3e6	https://www.encodeproject.org/files/ENCFF757SBE/@@download/ENCFF757SBE.bed.gz
ENCFF338RIC	ENCSR988QYW	GM12878	8fb336fb22a302abd4a6bedd5f874941	https://www.encodeproject.org/files/ENCFF338RIC/@@download/ENCFF338RIC.bed.gz
ENCFF462TXS	ENCSR216VKB	NAMALWA	8b8ea14c39c6eae5b47a2b51f3b4876e	https://www.encodeproject.org/files/ENCFF462TXS/@@download/ENCFF462TXS.bed.gz
ENCFF024OSP	ENCSR977KZT	DOHH2	68c45879abdb16d9bf2fb4328a8e5a9f	https://www.encodeproject.org/files/ENCFF024OSP/@@download/ENCFF024OSP.bed.gz
ENCFF028AKV	ENCSR754DUJ	NT2/D1	1ffc6d7841537615cd26083731d4d900	https://www.encodeproject.org/files/ENCFF028AKV/@@download/ENCFF028AKV.bed.gz
ENCFF322SME	ENCSR160VKR	NCI-H226	cf25b0714056ca8c9e27a8e21ea7f458	https://www.encodeproject.org/files/ENCFF322SME/@@download/ENCFF322SME.bed.gz
ENCFF113TCU	ENCSR846QEH	A549	10f75a488bb7af4f8af7f42ee4407455	https://www.encodeproject.org/files/ENCFF113TCU/@@download/ENCFF113TCU.bed.gz
ENCFF052NXZ	ENCSR931PHX	A549	65e27672b791df7f980c6b3a40608daa	https://www.encodeproject.org/files/ENCFF052NXZ/@@download/ENCFF052NXZ.bed.gz
ENCFF986JPC	ENCSR477XKS	GM23338	de2d97bf5b966692a2655b0abc33ca52	https://www.encodeproject.org/files/ENCFF986JPC/@@download/ENCFF986JPC.bed.gz
ENCFF185WTZ	ENCSR050PAQ	HT-29	955f483c95d93c2d750d78042341ce5a	https://www.encodeproject.org/files/ENCFF185WTZ/@@download/ENCFF185WTZ.bed.gz
ENCFF146UIL	ENCSR965DUN	A549	b420f51d9bd937c4a2923c74925a5a91	https://www.encodeproject.org/files/ENCFF146UIL/@@download/ENCFF146UIL.bed.gz
ENCFF580YSV	ENCSR296MUU	GM04504	1f230f553ec9f38944882ed5ba7f331d	https://www.encodeproject.org/files/ENCFF580YSV/@@download/ENCFF580YSV.bed.gz
ENCFF566SXY	ENCSR832ZPX	iPS DF 19.7	dfc6c90f5b57cdeef204a88e04324dba	https://www.encodeproject.org/files/ENCFF566SXY/@@download/ENCFF566SXY.bed.gz
ENCFF808IZE	ENCSR738RTF	HepG2	74f51db9cb547dd088e42ac1d9f6eba8	https://www.encodeproject.org/files/ENCFF808IZE/@@download/ENCFF808IZE.bed.gz
ENCFF323HNB	ENCSR041PLR	H1	9f7cf3e58f7ee52417840e3aaf430a2f	https://www.encodeproject.org/files/ENCFF323HNB/@@download/ENCFF323HNB.bed.gz
ENCFF003IZX	ENCSR510ZUK	Ishikawa	cd17904d647b465a526158160abf9de8	https://www.encodeproject.org/files/ENCFF003IZX/@@download/ENCFF003IZX.bed.gz
ENCFF167IHJ	ENCSR131VWN	RPMI7951	22e9be6fa7930459505b5aeeeac42a93	https://www.encodeproject.org/files/ENCFF167IHJ/@@download/ENCFF167IHJ.bed.gz
ENCFF691SZN	ENCSR838OKA	K562	75049759d9bc58ea6bbe0a96bc8d6717	https://www.encodeproject.org/files/ENCFF691SZN/@@download/ENCFF691SZN.bed.gz
ENCFF850OZP	ENCSR235YNH	M059J	0225749f31ffb4e129e4f42bd13f9246	https://www.encodeproject.org/files/ENCFF850OZP/@@download/ENCFF850OZP.bed.gz
ENCFF461DZD	ENCSR295VRM	HT1080	01e8928c645d91b7ce50fe33cdf6776c	https://www.encodeproject.org/files/ENCFF461DZD/@@download/ENCFF461DZD.bed.gz
ENCFF258NKA	ENCSR062SWN	WI38	7653211ef79805c7dc510c7d932f8b67	https://www.encodeproject.org/files/ENCFF258NKA/@@download/ENCFF258NKA.bed.gz
ENCFF734MHG	ENCSR493CWA	PC-9	d4bb3f2b0103d1832dbed31274f15c4c	https://www.encodeproject.org/files/ENCFF734MHG/@@download/ENCFF734MHG.bed.gz
ENCFF215VUI	ENCSR310ZRO	iPS-18c	114f3c07951788ac73c2972ed04c4b78	https://www.encodeproject.org/files/ENCFF215VUI/@@download/ENCFF215VUI.bed.gz
ENCFF303QJD	ENCSR238DGV	HuH-7	e03f33f851a46d5fa4d5ab1ded2d7951	https://www.encodeproject.org/files/ENCFF303QJD/@@download/ENCFF303QJD.bed.gz
ENCFF506GEX	ENCSR579CCH	MCF-7	868c1cc2e086de976eddb8ce7c744983	https://www.encodeproject.org/files/ENCFF506GEX/@@download/ENCFF506GEX.bed.gz
ENCFF985EWD	ENCSR260MKI	MCF-7	2a844da2f6a8cda75fdffb66d5ad7bb2	https://www.encodeproject.org/files/ENCFF985EWD/@@download/ENCFF985EWD.bed.gz
ENCFF012GGI	ENCSR189CQN	SK-N-MC	ba15b73ce3b2cfc06b374ffb3e6ea723	https://www.encodeproject.org/files/ENCFF012GGI/@@download/ENCFF012GGI.bed.gz
ENCFF694OWF	ENCSR974TXE	RKO	37a06001e38cd28fdf40ab703a858a94	https://www.encodeproject.org/files/ENCFF694OWF/@@download/ENCFF694OWF.bed.gz
ENCFF223MLA	ENCSR264AKX	HUES64	54d9153b4236844a43352b0142c52a22	https://www.encodeproject.org/files/ENCFF223MLA/@@download/ENCFF223MLA.bed.gz
ENCFF502JNL	ENCSR565MCJ	Calu3	70d7c0ef9797514125e1896ffca531d2	https://www.encodeproject.org/files/ENCFF502JNL/@@download/ENCFF502JNL.bed.gz
ENCFF349PUY	ENCSR395IFE	Karpas-422	5c28f04aa82ec1f31038873028ea63ae	https://www.encodeproject.org/files/ENCFF349PUY/@@download/ENCFF349PUY.bed.gz
ENCFF555IOJ	ENCSR224ZRT	MCF 10A	b86df28c1a6812d4e42b77d98d988437	https://www.encodeproject.org/files/ENCFF555IOJ/@@download/ENCFF555IOJ.bed.gz
ENCFF599LRT	ENCSR389XLI	Caco-2	2c0ae4c5c3299747aac7ae57dcd897fb	https://www.encodeproject.org/files/ENCFF599LRT/@@download/ENCFF599LRT.bed.gz
ENCFF881RPA	ENCSR130UWM	H9	16789fda0739e17e43dabb483465adda	https://www.encodeproject.org/files/ENCFF881RPA/@@download/ENCFF881RPA.bed.gz
ENCFF283KBS	ENCSR448SWW	HCT116	eea4b3538e4200c189ec309d23f092dc	https://www.encodeproject.org/files/ENCFF283KBS/@@download/ENCFF283KBS.bed.gz
ENCFF770JXP	ENCSR394VWT	H9	7cc9f658fc62d2c9931afc5ce0734b9f	https://www.encodeproject.org/files/ENCFF770JXP/@@download/ENCFF770JXP.bed.gz
ENCFF089JTU	ENCSR112FKU	H9	abd5a5f23882f69f11aa2f536b27218a	https://www.encodeproject.org/files/ENCFF089JTU/@@download/ENCFF089JTU.bed.gz
ENCFF508HNZ	ENCSR338MYN	UCSF-4	8c5465e9b63926fd00d0eff490190bc3	https://www.encodeproject.org/files/ENCFF508HNZ/@@download/ENCFF508HNZ.bed.gz
ENCFF008ABY	ENCSR573PZS	H1	5050865ee4aeda01c55141e2ed9c97e8	https://www.encodeproject.org/files/ENCFF008ABY/@@download/ENCFF008ABY.bed.gz
ENCFF013JDN	ENCSR753TNH	HepG2	f8000489a3374ed1506709786dd38370	https://www.encodeproject.org/files/ENCFF013JDN/@@download/ENCFF013JDN.bed.gz
ENCFF900WCD	ENCSR817SBK	GM23248	e49a9bae30630b062f4522613d19fc45	https://www.encodeproject.org/files/ENCFF900WCD/@@download/ENCFF900WCD.bed.gz
ENCFF097PUS	ENCSR099JUI	OCI-LY3	c453aee40cc93aeaf3bb83bfa4ffa4a0	https://www.encodeproject.org/files/ENCFF097PUS/@@download/ENCFF097PUS.bed.gz
ENCFF448IZU	ENCSR617GSC	HeLa-S3	fad31a115269badf3c7d626eb53c9b47	https://www.encodeproject.org/files/ENCFF448IZU/@@download/ENCFF448IZU.bed.gz
ENCFF714POQ	ENCSR563PLZ	IMR-90	c2bd8161c197496071e06a87e5e596f7	https://www.encodeproject.org/files/ENCFF714POQ/@@download/ENCFF714POQ.bed.gz
ENCFF668ZQQ	ENCSR305YYU	PC-3	e731cb2986a4a447ef00407b3f5c61f0	https://www.encodeproject.org/files/ENCFF668ZQQ/@@download/ENCFF668ZQQ.bed.gz
ENCFF547UXA	ENCSR268GRO	SJCRH30	f39bfbef7f72a5c2e0b8a05cbff6d2bc	https://www.encodeproject.org/files/ENCFF547UXA/@@download/ENCFF547UXA.bed.gz
ENCFF786KCE	ENCSR143NVJ	HUES6	806dd84b3da498725c7b1ac94e8627e2	https://www.encodeproject.org/files/ENCFF786KCE/@@download/ENCFF786KCE.bed.gz
ENCFF117AOH	ENCSR995AQL	HUES64	14cbde3a2cbeb9baa168dc71ede0e559	https://www.encodeproject.org/files/ENCFF117AOH/@@download/ENCFF117AOH.bed.gz
ENCFF247KQA	ENCSR528PBP	iPS DF 19.11	475a636007be1f0eae3ad42cb21f43c8	https://www.encodeproject.org/files/ENCFF247KQA/@@download/ENCFF247KQA.bed.gz
ENCFF442EZM	ENCSR780RPF	iPS DF 6.9	cc0cfd5c111e3120a9ec303883ffee20	https://www.encodeproject.org/files/ENCFF442EZM/@@download/ENCFF442EZM.bed.gz
ENCFF325BZH	ENCSR653QEL	WTC11	fa1bd37e15c48935e551ad45ac9893f8	https://www.encodeproject.org/files/ENCFF325BZH/@@download/ENCFF325BZH.bed.gz
ENCFF140VIG	ENCSR310DFZ	GM12878	30b7c8052eddf8c9fa1b36cb19bfdd55	https://www.encodeproject.org/files/ENCFF140VIG/@@download/ENCFF140VIG.bed.gz
ENCFF106BGJ	ENCSR365YNI	K562	354acb4f74c90c666679706d7685d271	https://www.encodeproject.org/files/ENCFF106BGJ/@@download/ENCFF106BGJ.bed.gz
ENCFF488ZIA	ENCSR269KQI	GM23338	11d5d4adfed26da11aa1bbeff4fca55f	https://www.encodeproject.org/files/ENCFF488ZIA/@@download/ENCFF488ZIA.bed.gz
ENCFF879SMV	ENCSR209ORI	OCI-LY1	4d7e02a62d313d84de688cdd051c83e3	https://www.encodeproject.org/files/ENCFF879SMV/@@download/ENCFF879SMV.bed.gz
ENCFF404EVG	ENCSR562PKF	iPS-18a	53b526ac8331b1665b98a52f98e03a0b	https://www.encodeproject.org/files/ENCFF404EVG/@@download/ENCFF404EVG.bed.gz
ENCFF371ZQT	ENCSR979DSN	Panc1	617e2a71c2b966b08e31ed1fa6ba0080	https://www.encodeproject.org/files/ENCFF371ZQT/@@download/ENCFF371ZQT.bed.gz
ENCFF011XXQ	ENCSR615YZB	HUES48	5eb19a68650d0f643fa54918129af04d	https://www.encodeproject.org/files/ENCFF011XXQ/@@download/ENCFF011XXQ.bed.gz
ENCFF631HCR	ENCSR136IHI	MCF-7	5cbc1ad18a0f95e74b01b53833d48661	https://www.encodeproject.org/files/ENCFF631HCR/@@download/ENCFF631HCR.bed.gz
ENCFF482WDO	ENCSR885TRU	HAP-1	a64e2d6cff43a8e2fd226d37f2c03aa7	https://www.encodeproject.org/files/ENCFF482WDO/@@download/ENCFF482WDO.bed.gz
ENCFF812GWT	ENCSR270DKQ	iPS-20b	96514e05384bd595f1dacfe1cf799575	https://www.encodeproject.org/files/ENCFF812GWT/@@download/ENCFF812GWT.bed.gz
ENCFF362JYO	ENCSR152JXB	DND-41	3a071f97b09ebc838b221e42117ffb1f	https://www.encodeproject.org/files/ENCFF362JYO/@@download/ENCFF362JYO.bed.gz
ENCFF075GYG	ENCSR953FDX	A673	475848048b2a03a3ea4d3bf1aa6af62c	https://www.encodeproject.org/files/ENCFF075GYG/@@download/ENCFF075GYG.bed.gz
ENCFF400IXM	ENCSR055XGL	SJSA1	2976fee863ad4da4818f0703da8f7578	https://www.encodeproject.org/files/ENCFF400IXM/@@download/ENCFF400IXM.bed.gz
ENCFF151TAC	ENCSR466GGV	DOHH2	c9b38daa428d4f167f635dfae30ce32e	https://www.encodeproject.org/files/ENCFF151TAC/@@download/ENCFF151TAC.bed.gz
ENCFF947ODQ	ENCSR071UGN	MM.1S	39977eeae7d7c03369fe7d87ff4d1dd9	https://www.encodeproject.org/files/ENCFF947ODQ/@@download/ENCFF947ODQ.bed.gz
ENCFF393FSC	ENCSR200QWZ	HFFc6	836600e5939f41406cf4dc7413af3038	https://www.encodeproject.org/files/ENCFF393FSC/@@download/ENCFF393FSC.bed.gz
